# Flux modelling analysis reveals the metabolic impact of cryptic plasmids and environmental conditions in probiotic *Escherichia coli* Nissle 1917

**DOI:** 10.1101/2025.11.17.688048

**Authors:** Paola Corbín-Agustí, Alba Arévalo-Lalanne, Patricia Álvarez, Maria Enrique, Daniel Ramón, Juli Peretó, Marta Tortajada

## Abstract

*Escherichia coli* Nissle 1917 (EcN) is a well-characterized Gram-negative probiotic distinguished by its unique, strain-specific physiology. Genome-scale metabolic models (GEMs) are powerful tools for elucidating metabolic traits and predicting genotype–phenotype relationships. Although several EcN GEMs have been published, none have explicitly represented its probiotic physiology. Here, we present a manually curated GEM of EcN that, for the first time, incorporates the energetic costs associated with its cryptic plasmids. Inclusion of a plasmid-specific module improved biomass yield predictions and overall model accuracy, providing a more physiologically realistic representation of EcN metabolism. Using COBRA methodologies and possibilistic metabolic flux analysis, this model and previous EcN reconstructions were systematically compared to evaluate the trade-off between model complexity and predictive performance. The analysis revealed that increased structural detail does not necessarily enhance quantitative accuracy and that predictive reliability depends on both computational methodology and model context. Metabolomic profiling under gut-like anaerobic conditions further showed that EcN exhibits a distinctive metabolic phenotype, characterized by elevated amino acid consumption and enhanced short-chain fatty acid production. These findings highlight the unique probiotic physiology of EcN and demonstrate the utility of metabolic modeling for reproducing and exploring such traits. Overall, this study provides a quantitatively reliable and physiologically relevant framework for modeling *E. coli* Nissle 1917 and related commensal bacteria, supporting advances in probiotic engineering, synthetic biology, and bioprocess design.

**Graphical Abstract Summary:** This study presents a manually curated genome-scale model of *Escherichia coli* Nissle 1917 that accounts for the metabolic cost of its cryptic plasmids. Through systematic comparison with previous reconstructions and validation against fluxomics datasets, the models improved accuracy in predicting growth and fluxes. Simulations and experiments under gut-like conditions provide new insights into EcN’s unique probiotic traits.
