## Supplementary Material 5 for "Flux modelling analysis reveals the metabolic impact of cryptic plasmids and environmental conditions in probiotic *Escherichia coli* Nissle 1917"

### Sheet: Info
Supplementary Material S5. Prediction of external rates
FBA flux values and feasible ranges obtained by FVA and PFA (mmol gDW⁻¹ h⁻¹) for each condition in Figure 3
A_glucose_wt	FBA values, and FVA/PFA ranges for external fluxes predicted by the EcN models under aerobic conditions with glucose wildtype data as carbon source.
B_glucose_mut	FBA values, and FVA/PFA ranges for external fluxes predicted by the EcN models under aerobic conditions with glucose mutant data as carbon source.
C_gluconate_wt	FBA values, and FVA/PFA ranges for external fluxes predicted by the EcN models under aerobic conditions with gluconate wildtype data as carbon source.
D_gluconate_mut	FBA values, and FVA/PFA ranges for external fluxes predicted by the EcN models under aerobic conditions with gluconate mutant data as carbon source.
E_fucose	FBA values, and FVA/PFA ranges for external fluxes predicted by the EcN models under aerobic conditions with fucose data as carbon source.
F_rhamnose	FBA values, and FVA/PFA ranges for external fluxes predicted by the EcN models under aerobic conditions with rhamnose data as carbon source.

### Sheet: A_glucose_wt
Reaction	Model	fba	pfba	fva_min	fva_max	pfa_min	pfa_max
BIOMASS_EcN_iHM1533_core_59p80M	iHM1533	0.942	0.942
BIOMASS_Ec_iDK1463_core_59p80M	iDK1463	0.909	0.909
BIOMASS_Ec_iJO1366_core_53p95M	iPC1373	0.938	0.938
EX_glc__D_e	iDK1463	-13.5	-13.5	-13.5	-11.5	-13.55	-11.45
EX_glc__D_e	iHM1533	-13.5	-13.5	-13.5	-11.5	-13.55	-11.45
EX_glc__D_e	iPC1373	-13.5	-13.5	-13.5	-11.5	-13.55	-11.45
EX_ac_e	iDK1463	10.676	10.676	0.658	13.925	0	37.501
EX_ac_e	iHM1533	10.668	10.668	0.648	13.956	0	37.501
EX_ac_e	iPC1373	10.048	10.048	0.081	13.383	0	37.509
EX_pyr_e	iDK1463	0	0	0	8.876	0	30.041
EX_pyr_e	iHM1533	0	0	0	8.873	0	30.041
EX_pyr_e	iPC1373	0	0	0	8.882	0	30.047
SK_glycogen_c	iDK1463	0	0	0	1.536	0	11.329
SK_glycogen_c	iHM1533	0	0	0	1.536	0	11.329
SK_glycogen_c	iPC1373	0	0	0	1.817	0	11.786

### Sheet: B_glucose_mut
Reaction	Model	fba	pfba	fva_min	fva_max	pfa_min	pfa_max
BIOMASS_EcN_iHM1533_core_59p80M	iHM1533	0.857	0.857
BIOMASS_Ec_iDK1463_core_59p80M	iDK1463	0.827	0.827
BIOMASS_Ec_iJO1366_core_53p95M	iPC1373	0.853	0.853
EX_glc__D_e	iDK1463	-11.5	-11.5	-11.5	-10.1	-11.85	-9.75
EX_glc__D_e	iHM1533	-11.5	-11.5	-11.5	-10.1	-11.85	-9.75
EX_glc__D_e	iPC1373	-11.5	-11.5	-11.5	-10.1	-11.85	-9.75
EX_ac_e	iDK1463	6.444	6.444	0	9.627	0	32.512
EX_ac_e	iHM1533	6.438	6.438	0	9.657	0	32.512
EX_ac_e	iPC1373	5.871	5.871	0	9.112	0	32.52
EX_pyr_e	iDK1463	0	0	0	6.765	0	26.047
EX_pyr_e	iHM1533	0	0	0	6.786	0	26.047
EX_pyr_e	iPC1373	0	0	0	6.403	0	26.053
SK_glycogen_c	iDK1463	0	0	0	1.397	0	9.776
SK_glycogen_c	iHM1533	0	0	0	1.398	0	9.776
SK_glycogen_c	iPC1373	0	0	0	1.653	0	10.171

### Sheet: C_gluconate_wt
Reaction	Model	fba	pfba	fva_min	fva_max	pfa_min	pfa_max
BIOMASS_EcN_iHM1533_core_59p80M	iHM1533	1.097	1.097
BIOMASS_Ec_iDK1463_core_59p80M	iDK1463	1.062	1.062
BIOMASS_Ec_iJO1366_core_53p95M	iPC1373	1.1	1.1
EX_glcn_e	iDK1463	-21.7	-21.7	-21.7	-18.3	-21.785	-18.215
EX_glcn_e	iHM1533	-21.7	-21.7	-21.7	-18.3	-21.785	-18.215
EX_glcn_e	iPC1373	-21.7	-21.7	-21.7	-18.3	-21.785	-18.215
EX_ac_e	iDK1463	22.932	22.932	3.828	29.23	0	56.208
EX_ac_e	iHM1533	23.119	23.119	3.676	29.35	0	56.208
EX_ac_e	iPC1373	19.647	22.196	3.501	28.516	0	56.217
EX_pyr_e	iDK1463	0	0	0	13.736	0	45.58
EX_pyr_e	iHM1533	0	0	0	13.741	0	45.58
EX_pyr_e	iPC1373	0	0	0	13.749	0	45.587
SK_glycogen_c	iDK1463	0	0	0	2.06	0	17.057
SK_glycogen_c	iHM1533	0	0	0	2.061	0	17.057
SK_glycogen_c	iPC1373	0	0	0	2.578	0	17.73

### Sheet: D_gluconate_mut
Reaction	Model	fba	pfba	fva_min	fva_max	pfa_min	pfa_max
BIOMASS_EcN_iHM1533_core_59p80M	iHM1533	0.899	0.899
BIOMASS_Ec_iDK1463_core_59p80M	iDK1463	0.869	0.869
BIOMASS_Ec_iJO1366_core_53p95M	iPC1373	0.897	0.897
EX_glcn_e	iDK1463	-13.9	-13.9	-13.9	-11.628	-14.385	-10.815
EX_glcn_e	iHM1533	-13.9	-13.9	-13.9	-11.627	-14.385	-10.815
EX_glcn_e	iPC1373	-13.9	-13.9	-13.9	-11.625	-14.385	-10.815
EX_ac_e	iDK1463	9.262	9.262	0.86	12.338	0	36.321
EX_ac_e	iHM1533	9.282	9.282	0.875	12.379	0	36.321
EX_ac_e	iPC1373	8.653	8.653	0.301	11.827	0	36.329
EX_pyr_e	iDK1463	0	0	0	7.933	0	29.488
EX_pyr_e	iHM1533	0	0	0	7.936	0	29.488
EX_pyr_e	iPC1373	0	0	0	7.941	0	29.495
SK_glycogen_c	iDK1463	0	0	0	1.396	0	10.913
SK_glycogen_c	iHM1533	0	0	0	1.396	0	10.913
SK_glycogen_c	iPC1373	0	0	0	1.64	0	11.345

### Sheet: E_fucose
Reaction	Model	fba	pfba	fva_min	fva_max	pfa_min	pfa_max
BIOMASS_EcN_iHM1533_core_59p80M	iHM1533	0.736	0.736
BIOMASS_Ec_iDK1463_core_59p80M	iDK1463	0.709	0.709
BIOMASS_Ec_iJO1366_core_53p95M	iPC1373	0.646	0.646
EX_fuc__L_e	iDK1463	-13.1	-13.1	-13.1	-12.5	-13.115	-12.485
EX_fuc__L_e	iHM1533	-13.1	-13.1	-13.1	-12.5	-13.115	-12.485
EX_fuc__L_e	iPC1373	-13.1	-13.1	-13.1	-12.5	-13.115	-12.485
EX_12ppd__S_e	iDK1463	0	0	0	6.042	0	18.825
EX_12ppd__S_e	iHM1533	0	0	0	6.067	0	18.825
EX_12ppd__S_e	iPC1373	0	0	0	9.114	0	18.833
EX_ac_e	iDK1463	15.395	15.395	4.795	18.63	0	36.46
EX_ac_e	iHM1533	15.289	15.289	4.723	18.632	0	36.46
EX_ac_e	iPC1373	12.034	12.034	0	19.056	0	35.648
EX_co2_e	iDK1463	11.568	11.568	2.673	23.934	-44.915	49.973
EX_co2_e	iHM1533	11.218	11.218	2.483	23.853	-44.915	49.973
EX_co2_e	iPC1373	14.756	14.756	3.251	23.732	-38.924	50.467

### Sheet: F_rhamnose
Reaction	Model	fba	pfba	fva_min	fva_max	pfa_min	pfa_max
BIOMASS_EcN_iHM1533_core_59p80M	iHM1533	0.587	0.587
BIOMASS_Ec_iDK1463_core_59p80M	iDK1463	0.565	0.565
BIOMASS_Ec_iJO1366_core_53p95M	iPC1373	0.534	0.534
EX_rmn_e	iDK1463	-7.1	-7.1	-7.1	-6.7	-7.11	-6.69
EX_rmn_e	iHM1533	-7.1	-7.1	-7.1	-6.7	-7.11	-6.69
EX_rmn_e	iPC1373	-7.1	-7.1	-7.1	-6.7	-7.11	-6.69
EX_12ppd__S_e	iDK1463	0	0	0	1.251	0	9.494
EX_12ppd__S_e	iHM1533	0	0	0	1.252	0	9.494
EX_12ppd__S_e	iPC1373	0	0	0	1.56	0	0.534
EX_ac_e	iDK1463	0.665	0.665	0	3.353	0	18.695
EX_ac_e	iHM1533	0.643	0.643	0	2.831	0	18.695
EX_ac_e	iPC1373	1.333	1.333	0	2.829	0	18.259
EX_co2_e	iDK1463	17.583	17.583	11.954	19.999	-20.783	38.968
EX_co2_e	iHM1533	17.446	17.446	11.839	19.917	-20.783	38.968
EX_co2_e	iPC1373	17.516	17.516	11.619	20.332	-18.691	40.687
