## Supplementary Material 6 for "Flux modelling analysis reveals the metabolic impact of cryptic plasmids and environmental conditions in probiotic *Escherichia coli* Nissle 1917"

### Sheet: Info
Supplementary Material S6. Predicted intracellular fluxes vs 13C fluxomics data
FBA and PFA optimal flux values (mmol gDW⁻¹ h⁻¹) for central carbon reactions (Figure 4) using glucose and gluconate as carbon sources.
Model predictions are compared with ¹³C-fluxomics measurements for the wild-type strain (Revelles et al., 2013).
Reaction	Reaction Index in Figure 4
Metabolite conversion (Revelles reactions)	Stoichiometric reaction definition used by Revelles et al., 2013
WT_mean	Experimental mean flux
WT_sd	Experimental standard deviation
Model_reactions_IDs	Model reaction identifiers (BiGG nomenclature); multiple IDs separated by “,” when a step is represented by more than one reaction. “−” in reaction ID denotes use of the reverse direction
Model	EcN GEM used: iDK1463, iHM1533 or iDK1463
net_flux_pfa	Net flux from the PFA most-possible solution (π = 1)
net_flux_fba	Net flux from the FBA optimal solution
net_flux_pfa_norm*	Normalized PFA flux
net_flux_fba_norm*	Normalized FBA flux
*Normalization: “_norm” columns are scaled fluxes relative to the carbon source uptake rate (set to 100), to enable comparison across models, conditions and experimental data.

### Sheet: glucose
Reaction	Metabolite conversion (Revelles reactions)	WT_mean_glucose	WT_sd_glucose	Model_reactions_IDs	Model	net_flux_pfa	net_flux_fba	net_flux_pfa_norm	net_flux_fba_norm
1	Glucose + PEP → G6P + Pyr	100	-	GLCptspp	iDK1463	13.55	13.5	100	100
1	Glucose + PEP → G6P + Pyr	100	-	GLCptspp	iHM1533	13.55	13.5	100	100
1	Glucose + PEP → G6P + Pyr	100	-	GLCptspp	iPC1373	13.55	13.5	100	100
2	G6P ↔ F6P	65.3333	0.0080829	PGI	iDK1463	-1.31946	9.44236	9.73772	69.9434
2	G6P ↔ F6P	65.3333	0.0080829	PGI	iHM1533	13.55	9.76067	100	72.3013
2	G6P ↔ F6P	65.3333	0.0080829	PGI	iPC1373	10.2711	9.18226	75.8016	68.0167
3	F6P ↔ FBP	71.5	0.025632	PFK, -FBP	iDK1463	0	5.08292	0	37.6512
3	F6P ↔ FBP	71.5	0.025632	PFK, -FBP	iHM1533	12.905	0	95.2396	0
3	F6P ↔ FBP	71.5	0.025632	PFK, -FBP	iPC1373	5.47419	0	40.3999	0
4	FBP ↔ GAP + GAP	71.5	0.025632	FBA, DKFPS2, TPI	iDK1463	5.95356	16.3161	43.9377	120.86
4	FBP ↔ GAP + GAP	71.5	0.025632	FBA, DKFPS2, TPI	iHM1533	25.6557	11.3208	189.341	83.8578
4	FBP ↔ GAP + GAP	71.5	0.025632	FBA, DKFPS2, TPI	iPC1373	17.1198	11.1122	126.345	82.3123
5	GAP ↔ PGA	160.6	0.025632	PGM	iDK1463	-17.0169	-21.9311	125.586	162.453
5	GAP ↔ PGA	160.6	0.025632	PGM	iHM1533	-25.2908	-22.006	186.648	163.007
5	GAP ↔ PGA	160.6	0.025632	PGM	iPC1373	-22.7696	-21.7043	168.041	160.773
6	PGA ↔ PEP	151.1	0.025632	ENO	iDK1463	17.0169	21.9311	125.586	162.453
6	PGA ↔ PEP	151.1	0.025632	ENO	iHM1533	25.2908	22.006	186.648	163.007
6	PGA ↔ PEP	151.1	0.025632	ENO	iPC1373	22.7696	21.7043	168.041	160.773
7	PEP ↔ Pyr	20.3	0.0208087	PYK, -PPS, TREptspp, PYK4, GLCptspp, MNLptspp, GAMptspp, SRBptspp, SUCptspp, ACGALptspp, CHITOBpts, GALTptspp, PYK2, FRUpts2pp, ACMANAptspp, SBTptspp, 2DGLCptspp, ASCBptspp, CELBpts, MALTptspp, DHAPT, MANptspp, MANGLYCptspp, CELLBpts, CHTBSptspp, PPS, GALAMPTSpp, ARBTptspp, PYK3, ACGAptspp, CLBptspp, ACMUMptspp, PYK6, FRUptspp, SALCptspp	iDK1463	14.0772	18.6098	103.891	137.85
7	PEP ↔ Pyr	20.3	0.0208087	PYK, -PPS, TREptspp, PYK4, GLCptspp, MNLptspp, GAMptspp, SRBptspp, SUCptspp, ACGALptspp, CHITOBpts, GALTptspp, PYK2, FRUpts2pp, ACMANAptspp, SBTptspp, 2DGLCptspp, ASCBptspp, CELBpts, MALTptspp, DHAPT, MANptspp, MANGLYCptspp, CELLBpts, CHTBSptspp, PPS, GALAMPTSpp, ARBTptspp, PYK3, ACGAptspp, CLBptspp, ACMUMptspp, PYK6, FRUptspp, SALCptspp	iHM1533	21.3149	18.99	157.306	140.667
7	PEP ↔ Pyr	20.3	0.0208087	PYK, -PPS, TREptspp, PYK4, GLCptspp, MNLptspp, GAMptspp, SRBptspp, SUCptspp, ACGALptspp, CHITOBpts, GALTptspp, PYK2, FRUpts2pp, ACMANAptspp, SBTptspp, 2DGLCptspp, ASCBptspp, CELBpts, MALTptspp, DHAPT, MANptspp, MANGLYCptspp, CELLBpts, CHTBSptspp, PPS, GALAMPTSpp, ARBTptspp, PYK3, ACGAptspp, CLBptspp, ACMUMptspp, PYK6, FRUptspp, SALCptspp	iPC1373	19.83	18.2562	146.347	135.231
8	OAA + AcCoA → Cit	59.2333	0.0085049	CS	iDK1463	0.826823	3.48551	6.10201	25.8186
8	OAA + AcCoA → Cit	59.2333	0.0085049	CS	iHM1533	9.01398	3.39782	66.5238	25.169
8	OAA + AcCoA → Cit	59.2333	0.0085049	CS	iPC1373	3.76738	3.4108	27.8035	25.2652
9	Cit → AKG + CO2	59.2333	0.0085049	ICDHyr	iDK1463	0.826823	3.48551	6.10201	25.8186
9	Cit → AKG + CO2	59.2333	0.0085049	ICDHyr	iHM1533	9.01398	3.39782	66.5238	25.169
9	Cit → AKG + CO2	59.2333	0.0085049	ICDHyr	iPC1373	3.76738	3.4108	27.8035	25.2652
10	AKG → Suc + CO2	52.3333	0.0085049	AKGDH, AKGDH2, TAUDO	iDK1463	0	2.55038	0	18.8917
10	AKG → Suc + CO2	52.3333	0.0085049	AKGDH, AKGDH2, TAUDO	iHM1533	8.3433	2.61139	61.5742	19.3437
10	AKG → Suc + CO2	52.3333	0.0085049	AKGDH, AKGDH2, TAUDO	iPC1373	2.94055	2.43964	21.7015	18.0714
11	Suc → Mal	52.3333	0.00757188	SUCDi, FUM	iDK1463	0.28102	2.55087	2.07395	18.8954
11	Suc → Mal	52.3333	0.00757188	SUCDi, FUM	iHM1533	8.66527	2.61191	63.9504	19.3475
11	Suc → Mal	52.3333	0.00757188	SUCDi, FUM	iPC1373	3.22165	2.44024	23.776	18.0759
12	Mal ↔ OAA	45.7667	0.0136504	MDH3, MOX, MDH2, MDH, DMALRED	iDK1463	16.047	3.49463	118.428	25.8862
12	Mal ↔ OAA	45.7667	0.0136504	MDH3, MOX, MDH2, MDH, DMALRED	iHM1533	9.01139	3.3883	66.5047	25.0985
12	Mal ↔ OAA	45.7667	0.0136504	MDH3, MOX, MDH2, MDH, DMALRED	iPC1373	3.7801	3.41918	27.8974	25.3273
13	PEP + CO2 ↔ OAA	26	0.01253	PPC, -PPCK	iDK1463	2.30261	2.6008	16.9934	19.2652
13	PEP + CO2 ↔ OAA	26	0.01253	PPC, -PPCK	iHM1533	3.52311	2.48509	26.0008	18.4081
13	PEP + CO2 ↔ OAA	26	0.01253	PPC, -PPCK	iPC1373	2.30246	2.69983	16.9923	19.9987
14	Pyr → AcCoA + CO2	126.267	0.0109697	PFOR, POR5, PDH, PFL	iDK1463	6.79727	12.7342	50.1644	94.3271
14	Pyr → AcCoA + CO2	126.267	0.0109697	PFOR, POR5, PDH, PFL	iHM1533	18.9444	12.81	139.811	94.889
14	Pyr → AcCoA + CO2	126.267	0.0109697	PFOR, POR5, PDH, PFL	iPC1373	12.6911	12.7692	93.6613	94.5869
15	Mal → Pyr + CO2	6.6	0.00818535	ME1, ME2	iDK1463	0	0	0	0
15	Mal → Pyr + CO2	6.6	0.00818535	ME1, ME2	iHM1533	0	0	0	0
15	Mal → Pyr + CO2	6.6	0.00818535	ME1, ME2	iPC1373	0	0	0	0
16	6PG → GAP + Pyr	16.6667	0.0371663	EDA	iDK1463	0	0	0	0
16	6PG → GAP + Pyr	16.6667	0.0371663	EDA	iHM1533	0	0	0	0
16	6PG → GAP + Pyr	16.6667	0.0371663	EDA	iPC1373	0	-4.9738e-14	0	3.6843e-13
17	G6P → 6PG	33.3667	0.0080829	G6PDH2r, PGL	iDK1463	14.8695	4.05564	109.738	30.0418
17	G6P → 6PG	33.3667	0.0080829	G6PDH2r, PGL	iHM1533	0	3.73733	0	27.6839
17	G6P → 6PG	33.3667	0.0080829	G6PDH2r, PGL	iPC1373	3.27889	4.31574	24.1984	31.9685
18	6PG → R5P + CO2	17.1667	0.0325167	RPI	iDK1463	-7.3845	-2.02512	54.4982	15.0009
18	6PG → R5P + CO2	17.1667	0.0325167	RPI	iHM1533	-0.541768	-1.87523	3.99829	13.8906
18	6PG → R5P + CO2	17.1667	0.0325167	RPI	iPC1373	-1.6925	-2.1369	12.4908	15.8289
19	R5P ↔ GAP + E2	6.76667	0.0219393	TKT1	iDK1463	3.87346	1.1634	28.5864	8.61775
19	R5P ↔ GAP + E2	6.76667	0.0219393	TKT1	iHM1533	-0.186006	1.03057	1.37274	7.63388
19	R5P ↔ GAP + E2	6.76667	0.0219393	TKT1	iPC1373	0.924431	1.24357	6.82237	9.2116
20	F6P ↔ E4P + E2	2.13333	0.0109697	TKT2	iDK1463	-3.58089	-0.832507	26.4272	6.16672
20	F6P ↔ E4P + E2	2.13333	0.0109697	TKT2	iHM1533	0.386372	-0.79563	2.85145	5.89356
20	F6P ↔ E4P + E2	2.13333	0.0109697	TKT2	iPC1373	-0.63135	-0.899322	4.65941	6.66165
21	R5P + E2 ↔ S7P	4.63333	0.0109697	TKT1	iDK1463	3.87346	1.1634	28.5864	8.61775
21	R5P + E2 ↔ S7P	4.63333	0.0109697	TKT1	iHM1533	-0.186006	1.03057	1.37274	7.63388
21	R5P + E2 ↔ S7P	4.63333	0.0109697	TKT1	iPC1373	0.924431	1.24357	6.82237	9.2116
22	GAP + E3 ↔ F6P	4.63333	0.0109697	TALA	iDK1463	-2.18877	0	16.1533	0
22	GAP + E3 ↔ F6P	4.63333	0.0109697	TALA	iHM1533	-0.186006	-4.98107	1.37274	36.8968
22	GAP + E3 ↔ F6P	4.63333	0.0109697	TALA	iPC1373	0.924431	-5.24006	6.82237	38.8153
23	AcCoA → Acetate	48.1	0.001	ACOXT, ACACCT, -ACS, HXCT, BUTCT, -ACKr	iDK1463	5.74747	5.89385	42.4168	43.6581
23	AcCoA → Acetate	48.1	0.001	ACOXT, ACACCT, -ACS, HXCT, BUTCT, -ACKr	iHM1533	5.92898	6.08807	43.7563	45.0968
23	AcCoA → Acetate	48.1	0.001	ACOXT, ACACCT, -ACS, HXCT, BUTCT, -ACKr	iPC1373	5.95717	5.87399	43.9644	43.5111

### Sheet: gluconate
Reaction	Metabolite conversion (Revelles reactions)	WT_mean_gluconate	WT_sd_gluconate	Model_reactions_IDs	Model	net_flux_pfa	net_flux_fba	net_flux_pfa_norm	net_flux_fba_norm
1	Gluconate → 6PG	100	-	GNK, GNP	iDK1463	21.785	21.7	100	100
1	Gluconate → 6PG	100	-	GNK, GNP	iHM1533	21.785	21.7	100	100
1	Gluconate → 6PG	100	-	GNK, GNP	iPC1373	21.785	21.7	100	100
2	F6P ↔ G6P	1.03317	0.00474746	PGI	iDK1463	-23.2776	0	106.852	0
2	F6P ↔ G6P	1.03317	0.00474746	PGI	iHM1533	0	0	0	0
2	F6P ↔ G6P	1.03317	0.00474746	PGI	iPC1373	-7.14482	0	32.797	0
3	F6P ↔ FBP	8.83207	0.00647992	PFK, -FBP	iDK1463	0	0	0	0
3	F6P ↔ FBP	8.83207	0.00647992	PFK, -FBP	iHM1533	0	0	0	0
3	F6P ↔ FBP	8.83207	0.00647992	PFK, -FBP	iPC1373	11.4824	0	52.708	0
4	FBP ↔ GAP + GAP	8.83207	0.00647992	FBA, DKFPS2, TPI	iDK1463	6.00358	1.05494	27.5583	4.86147
4	FBP ↔ GAP + GAP	8.83207	0.00647992	FBA, DKFPS2, TPI	iHM1533	12.1646	1.03474	55.8391	4.76837
4	FBP ↔ GAP + GAP	8.83207	0.00647992	FBA, DKFPS2, TPI	iPC1373	22.8633	1.0214	104.95	4.7069
5	GAP ↔ PGA	102.668	0.00647992	PGM	iDK1463	-25.4575	-19.9176	116.858	91.786
5	GAP ↔ PGA	102.668	0.00647992	PGM	iHM1533	-28.1742	-19.8797	129.328	91.6115
5	GAP ↔ PGA	102.668	0.00647992	PGM	iPC1373	-30.8927	-19.7806	141.807	91.155
6	PGA ↔ PEP	97.1385	0.00647992	ENO	iDK1463	25.4575	19.9176	116.858	91.786
6	PGA ↔ PEP	97.1385	0.00647992	ENO	iHM1533	28.1742	19.8797	129.328	91.6115
6	PGA ↔ PEP	97.1385	0.00647992	ENO	iPC1373	30.8927	19.7806	141.807	91.155
7	PEP ↔ Pyr	82.6861	0.0110141	PYK, -PPS, TREptspp, PYK4, GLCptspp, MNLptspp, GAMptspp, SRBptspp, SUCptspp, ACGALptspp, CHITOBpts, GALTptspp, PYK2, FRUpts2pp, ACMANAptspp, SBTptspp, 2DGLCptspp, ASCBptspp, CELBpts, MALTptspp, DHAPT, MANptspp, MANGLYCptspp, CELLBpts, CHTBSptspp, PPS, GALAMPTSpp, ARBTptspp, PYK3, ACGAptspp, CLBptspp, ACMUMptspp, PYK6, FRUptspp, SALCptspp	iDK1463	22.7072	16.5508	104.233	76.2708
7	PEP ↔ Pyr	82.6861	0.0110141	PYK, -PPS, TREptspp, PYK4, GLCptspp, MNLptspp, GAMptspp, SRBptspp, SUCptspp, ACGALptspp, CHITOBpts, GALTptspp, PYK2, FRUpts2pp, ACMANAptspp, SBTptspp, 2DGLCptspp, ASCBptspp, CELBpts, MALTptspp, DHAPT, MANptspp, MANGLYCptspp, CELLBpts, CHTBSptspp, PPS, GALAMPTSpp, ARBTptspp, PYK3, ACGAptspp, CLBptspp, ACMUMptspp, PYK6, FRUptspp, SALCptspp	iHM1533	27.4401	16.8177	125.959	77.5008
7	PEP ↔ Pyr	82.6861	0.0110141	PYK, -PPS, TREptspp, PYK4, GLCptspp, MNLptspp, GAMptspp, SRBptspp, SUCptspp, ACGALptspp, CHITOBpts, GALTptspp, PYK2, FRUpts2pp, ACMANAptspp, SBTptspp, 2DGLCptspp, ASCBptspp, CELBpts, MALTptspp, DHAPT, MANptspp, MANGLYCptspp, CELLBpts, CHTBSptspp, PPS, GALAMPTSpp, ARBTptspp, PYK3, ACGAptspp, CLBptspp, ACMUMptspp, PYK6, FRUptspp, SALCptspp	iPC1373	28.1426	16.2899	129.183	75.0689
8	OAA + AcCoA → Cit	71.134	0.00685102	CS	iDK1463	4.92026	5.5851	22.5856	25.7378
8	OAA + AcCoA → Cit	71.134	0.00685102	CS	iHM1533	0.627073	5.38865	2.87846	24.8325
8	OAA + AcCoA → Cit	71.134	0.00685102	CS	iPC1373	0.773063	5.59681	3.5486	25.7918
9	Cit → AKG + CO2	71.134	0.00685102	ICDHyr	iDK1463	4.92026	5.5851	22.5856	25.7378
9	Cit → AKG + CO2	71.134	0.00685102	ICDHyr	iHM1533	0.627073	5.38865	2.87846	24.8325
9	Cit → AKG + CO2	71.134	0.00685102	ICDHyr	iPC1373	0.773063	5.59681	3.5486	25.7918
10	AKG → Suc + CO2	67.1417	0.00685102	AKGDH, AKGDH2, TAUDO	iDK1463	4.1472	4.63708	19.037	21.369
10	AKG → Suc + CO2	67.1417	0.00685102	AKGDH, AKGDH2, TAUDO	iHM1533	0	4.5901	0	21.1525
10	AKG → Suc + CO2	67.1417	0.00685102	AKGDH, AKGDH2, TAUDO	iPC1373	0	4.61358	0	21.2608
11	Suc → Mal	67.1417	0.00685102	SUCDi, FUM	iDK1463	4.41329	4.63758	20.2584	21.3714
11	Suc → Mal	67.1417	0.00685102	SUCDi, FUM	iHM1533	0.295132	4.59062	1.35475	21.1549
11	Suc → Mal	67.1417	0.00685102	SUCDi, FUM	iPC1373	0.000481011	4.6142	0.00220799	21.2636
12	Mal ↔ OAA	66.5776	0.0165475	MDH3, MOX, MDH2, MDH, DMALRED	iDK1463	4.93432	5.59384	22.6501	25.7781
12	Mal ↔ OAA	66.5776	0.0165475	MDH3, MOX, MDH2, MDH, DMALRED	iHM1533	5.45488	5.3784	25.0396	24.7852
12	Mal ↔ OAA	66.5776	0.0165475	MDH3, MOX, MDH2, MDH, DMALRED	iPC1373	49.6812	5.60483	228.052	25.8287
13	PEP + CO2 ↔ OAA	11.1706	0.00971569	PPC, -PPCK	iDK1463	2.1546	2.6363	9.89029	12.1489
13	PEP + CO2 ↔ OAA	11.1706	0.00971569	PPC, -PPCK	iHM1533	0.310828	2.52299	1.4268	11.6267
13	PEP + CO2 ↔ OAA	11.1706	0.00971569	PPC, -PPCK	iPC1373	2.15446	2.73305	9.88965	12.5947
14	Pyr → AcCoA + CO2	141.114	0.015462	PFOR, POR5, PDH, PFL	iDK1463	17.5702	29.6766	80.6529	136.758
14	Pyr → AcCoA + CO2	141.114	0.015462	PFOR, POR5, PDH, PFL	iHM1533	15.2099	18.9473	69.8184	87.3146
14	Pyr → AcCoA + CO2	141.114	0.015462	PFOR, POR5, PDH, PFL	iPC1373	23.0061	19.092	105.605	87.9816
15	Mal → Pyr + CO2	0.560936	0.00971569	ME1, ME2	iDK1463	0	0	0	0
15	Mal → Pyr + CO2	0.560936	0.00971569	ME1, ME2	iHM1533	0	0	0	0
15	Mal → Pyr + CO2	0.560936	0.00971569	ME1, ME2	iPC1373	0	0	0	0
16	6PG → GAP + Pyr	80.8279	0.0117688	EDA	iDK1463	0	18.73	0	86.3134
16	6PG → GAP + Pyr	80.8279	0.0117688	EDA	iHM1533	0	18.73	0	86.3134
16	6PG → GAP + Pyr	80.8279	0.0117688	EDA	iPC1373	0	18.73	0	86.3134
17	G6P → 6PG	0.570972	0.00528652	G6PDH2r, PGL	iDK1463	23.2776	0	106.852	0
17	G6P → 6PG	0.570972	0.00528652	G6PDH2r, PGL	iHM1533	0	0	0	0
17	G6P → 6PG	0.570972	0.00528652	G6PDH2r, PGL	iPC1373	7.14482	0	32.797	0
18	6PG → R5P + CO2	19.7801	0.0193923	RPI	iDK1463	-15.5833	-1.67206	71.5321	7.70534
18	6PG → R5P + CO2	19.7801	0.0193923	RPI	iHM1533	-9.37966	-1.62864	43.0556	7.50524
18	6PG → R5P + CO2	19.7801	0.0193923	RPI	iPC1373	-10.206	-1.69658	46.8488	7.81833
19	R5P ↔ GAP + E2	10.523	0.0129282	TKT1	iDK1463	14.8621	0.799148	68.2219	3.68271
19	R5P ↔ GAP + E2	10.523	0.0129282	TKT1	iHM1533	8.69592	0.771742	39.917	3.55641
19	R5P ↔ GAP + E2	10.523	0.0129282	TKT1	iPC1373	9.4846	0.792772	43.5373	3.65333
20	F6P ↔ E4P + E2	4.59298	0.00646409	TKT2	iDK1463	-14.5886	-0.463696	66.9662	2.13685
20	F6P ↔ E4P + E2	4.59298	0.00646409	TKT2	iHM1533	-3.6808	-0.533176	16.896	2.45703
20	F6P ↔ E4P + E2	4.59298	0.00646409	TKT2	iPC1373	-9.21058	-0.444251	42.2795	2.04724
21	R5P + E2 ↔ S7P	5.93002	0.00646409	TKT1	iDK1463	14.8621	0.799148	68.2219	3.68271
21	R5P + E2 ↔ S7P	5.93002	0.00646409	TKT1	iHM1533	8.69592	0.771742	39.917	3.55641
21	R5P + E2 ↔ S7P	5.93002	0.00646409	TKT1	iPC1373	9.4846	0.792772	43.5373	3.65333
22	GAP + E3 ↔ F6P	5.93002	0.00646409	TALA	iDK1463	14.8621	0.799148	68.2219	3.68271
22	GAP + E3 ↔ F6P	5.93002	0.00646409	TALA	iHM1533	8.69592	0	39.917	0
22	GAP + E3 ↔ F6P	5.93002	0.00646409	TALA	iPC1373	9.4846	0.792772	43.5373	3.65333
23	AcCoA → Acetate	53.1281	0.0193862	ACOXT, ACACCT, -ACS, HXCT, BUTCT, -ACKr	iDK1463	9.87657	9.98687	45.3366	46.0224
23	AcCoA → Acetate	53.1281	0.0193862	ACOXT, ACACCT, -ACS, HXCT, BUTCT, -ACKr	iHM1533	10.2563	10.1833	47.0795	46.9275
23	AcCoA → Acetate	53.1281	0.0193862	ACOXT, ACACCT, -ACS, HXCT, BUTCT, -ACKr	iPC1373	-11.7245	9.96746	53.8192	45.933
24	Pyr → Pyruvate	14.4575	0.0250942	EX_pyr_e	iDK1463	3.095	3.1	14.207	14.2857
24	Pyr → Pyruvate	14.4575	0.0250942	EX_pyr_e	iHM1533	3.095	3.1	14.207	14.2857
24	Pyr → Pyruvate	14.4575	0.0250942	EX_pyr_e	iPC1373	3.095	3.1	14.207	14.2857
