## Supplementary Material 7 for "Flux modelling analysis reveals the metabolic impact of cryptic plasmids and environmental conditions in probiotic *Escherichia coli* Nissle 1917"

### Sheet: Info
Supplementary Material S7. Experimental data from metabolomic analysis
Information on the metabolites analyzed by HPLC and the corresponding experimental results.
mets_HPLC	List of compounds included in the HPLC analysis. For each compound, the table provides its name, the analytical technique used for quantification, and the corresponding exchange reaction BIGG ID (if available) are provided.
experimental_results	Raw experimental concentrations (mg/mL) of the metabolites quantified in EcN and K12 under anaerobic conditions, using M9 minimal medium with glucose or gut microbiome medium (GMM).
processed_data	Experimental concentrations (mg/L) obtained after subtracting control values from biological samples and normalizing by OD₆₀₀.
results_sd	Mean ± standard deviation of the experimental concentrations (mg·L⁻¹) for each metabolite and experimental group.

### Sheet: mets_HPLC
Compounds	Name	Analytical technique	BIGG ID exchange reaction
Short chain fatty acids (SCFAs) and fermentation-related metabolites (Amrofell & Moon, 2023; Monk et al., 2016)
Acetate	Acetic acid (C2:0)	HPLC-RID	EX_ac_e
Butyrate	Butyric acid (C4:0)	HPLC-RID	EX_but_e
Ethanol	Ethanol	HPLC-RID	EX_etoh_e
Formate	Formic acid (C1:0)	HPLC-RID	EX_for_e
Isobutyrate	Isobutyric acid (C4:0)	HPLC-RID	EX_ibt_e or EX_isobuta_e
Isovalerate	Isovaleric acid (C5:0)	HPLC-RID	EX_ival_e
Lactate	Lactic acid	HPLC-RID	EX_lac__D_e
Propionate	Propionic acid (C3:0)	HPLC-RID	EX_ppa_e
Succinate	Succinic acid	HPLC-RID	EX_succ_e
Valerate	Valeric acid (C5:0)	HPLC-RID	EX_pta_e
Arginine deiminase pathway (Van Der Hooft et al., 2019)
Arginine	L-Arginine	HPLC-FLD	EX_arg__L_e
Ornithine	L-Ornithine	HPLC-FLD	EX_orn_e
Indole-based metabolites (Berstad et al., 2015; Michael et al., 2022)
Tryptophan	Tryptophan	LC-MS	EX_trp__L_e
GABA metabolites (Mazzoli & Pessione, 2016; Pérez-Berezo et al., 2017)
GABA	γ-Aminobutyric acid	LC-MS	EX_4abut_e
Glutamate	L-Glutamic acid	HPLC-FLD	EX_glu__L_e

### Sheet: experimental_results
SampleName	Media	Strain	OD600	Succinic	Lactic	Formic	Acetic	Propionic	Isobutyric	Butyric	Ethanol	Isovaleric	Valeric	Glu	Arg	Orn	Trp	GABA
Control M9 Anaerobiosis	M9	control	0	0	0	0	0	0	0	0	0.024	0	0	0.003651	0	1e-05	0.000296	5e-05
M9 Anaerobiosis K12-1	M9	K12	0.9	0.219	0.051	0.427	0.534	0	0	0	0.421	0	0	0.000621	0	2.3e-05	0.000262	0.00015
M9 Anaerobiosis K12-2	M9	K12	1.1	0.21	0.051	0.347	0.539	0	0	0	0.421	0	0	0.000446	0	2.5e-05	0.000258	0.00015
M9 Anaerobiosis K12-3	M9	K12	1.2	0.211	0.056	0.407	0.541	0	0	0	0.414	0	0	0.000552	0	4.1e-05	0.00026	0.00015
M9 Anaerobiosis Nissle-1	M9	Nissle	1.05	0.142	0.087	0.212	0.482	0	0	0	0.316	0	0	0.000199	0	2.5e-05	0.000259	0.00028
M9 Anaerobiosis Nissle-2	M9	Nissle	1.3	0.146	0.098	0.133	0.484	0	0	0	0.422	0	0	0.000201	0	2e-05	0	0.00028
M9 Anaerobiosis Nissle-3	M9	Nissle	1.4	0.131	0.068	0.103	0.495	0	0	0	0.434	0	0	0.000259	0	1.9e-05	0	0.0003
Control GMM Anaerobiosis	GMM	control	0	0.035	0.037	0	1.978	0	0	1.701	0.687	0.08	0	0.183992	0.15731	0.080321	0.018816	0.0285
GMM Anaerobiosis K12-1	GMM	K12	2.16	0.388	0.353	0.667	3.108	0	0	1.788	1.362	0.088	0	0.144917	0.097812	0.018294	0.001784	0.02793
GMM Anaerobiosis K12-2	GMM	K12	2.15	0.386	0.374	0.723	3.065	0	0	1.775	1.409	0.086	0	0.109772	0.073007	0.014863	0.001617	0.02702
GMM Anaerobiosis K12-3	GMM	K12	2.14	0.38	0.369	0.712	3.079	0	0	1.774	1.389	0.087	0	0.1598	0.107629	0.020488	0.001241	0.02719
GMM Anaerobiosis Nissle-1	GMM	Nissle	1.8	0.52	1.033	0.499	3.205	0	0	1.865	1.274	0.071	0.016	0.135972	0.003361	0.0659	0.001218	0.02768
GMM Anaerobiosis Nissle-2	GMM	Nissle	1.7	0.519	1.047	0.465	3.161	0	0	1.86	1.295	0.083	0.019	0.139546	0.002889	0.069626	0.000892	0.026
GMM Anaerobiosis Nissle-3	GMM	Nissle	1.5	0.54	1.069	0.517	3.13	0	0	1.864	1.159	0.084	0.016	0.140313	0.001789	0.066927	0.001194	0.0286

### Sheet: processed_data
Index	SampleName	Media	Strain	Succinic	Lactic	Formic	Acetic	Propionic	Isobutyric	Butyric	Ethanol	Isovaleric	Valeric	Glu	Arg	Orn	Trp	GABA
1	M9 Anaerobiosis K12-1	M9	K12	243.333	56.6667	474.444	593.333	0	0	0	441.111	0	0	-3.3667	0	0.0144	-0.0378	0.1111
2	M9 Anaerobiosis K12-2	M9	K12	190.909	46.3636	315.454	490	0	0	0	360.909	0	0	-2.9136	0	0.0136	-0.0345	0.0909
3	M9 Anaerobiosis K12-3	M9	K12	175.833	46.6667	339.167	450.833	0	0	0	325	0	0	-2.5825	0	0.0258	-0.03	0.0833
4	M9 Anaerobiosis Nissle-1	M9	Nissle	135.238	82.8571	201.905	459.048	0	0	0	278.095	0	0	-3.2876	0	0.0143	-0.0352	0.219
5	M9 Anaerobiosis Nissle-2	M9	Nissle	112.308	75.3846	102.308	372.308	0	0	0	306.154	0	0	-2.6538	0	0.0077	-0.2277	0.1769
6	M9 Anaerobiosis Nissle-3	M9	Nissle	93.5714	48.5714	73.5714	353.571	0	0	0	292.857	0	0	-2.4229	0	0.0064	-0.2114	0.1786
8	GMM Anaerobiosis K12-1	GMM	K12	163.426	146.296	308.796	523.148	0	0	40.2778	312.5	3.7037	0	-18.0903	-27.5454	-28.7162	-7.8852	-0.2639
9	GMM Anaerobiosis K12-2	GMM	K12	163.256	156.744	336.279	505.581	0	0	34.4186	335.814	2.7907	0	-34.5209	-39.2107	-30.4456	-7.9995	-0.6884
10	GMM Anaerobiosis K12-3	GMM	K12	161.215	155.14	332.71	514.486	0	0	34.1121	328.037	3.271	0	-11.3047	-23.2154	-27.9593	-8.2126	-0.6121
11	GMM Anaerobiosis Nissle-1	GMM	Nissle	269.444	553.333	277.222	681.667	0	0	91.1111	326.111	-5	8.8889	-26.6778	-85.5272	-8.0117	-9.7767	-0.4556
12	GMM Anaerobiosis Nissle-2	GMM	Nissle	284.706	594.118	273.529	695.882	0	0	93.5294	357.647	1.7647	11.1765	-26.1447	-90.8359	-6.2912	-10.5435	-1.4706
13	GMM Anaerobiosis Nissle-3	GMM	Nissle	336.667	688	344.667	768	0	0	108.667	314.667	2.6667	10.6667	-29.1193	-103.681	-8.9293	-11.748	0.0667

### Sheet: results_sd
Media	Strain	Succinic	Lactic	Formic	Acetic	Propionic	Isobutyric	Butyric	Ethanol	Isovaleric	Valeric	Glu	Arg	Orn	Trp	GABA
GMM	K12	162.632 ± 1.23	152.727 ± 5.627	325.929 ± 14.944	514.405 ± 8.784	0 ± 0	0 ± 0	36.27 ± 3.475	325.45 ± 11.87	3.255 ± 0.457	0 ± 0	-21.305 ± 11.937	-29.991 ± 8.273	-29.04 ± 1.274	-8.032 ± 0.166	-0.521 ± 0.226
GMM	Nissle	296.939 ± 35.241	611.817 ± 69.056	298.473 ± 40.048	715.183 ± 46.29	0 ± 0	0 ± 0	97.769 ± 9.515	332.808 ± 22.259	-0.19 ± 4.19	10.244 ± 1.201	-27.314 ± 1.586	-93.348 ± 9.334	-7.744 ± 1.339	-10.689 ± 0.994	-0.62 ± 0.782
M9	K12	203.359 ± 35.43	49.899 ± 5.863	376.355 ± 85.771	511.389 ± 73.618	0 ± 0	0 ± 0	0 ± 0	375.673 ± 59.447	0 ± 0	0 ± 0	-2.954 ± 0.394	0 ± 0	0.018 ± 0.007	-0.034 ± 0.004	0.095 ± 0.014
M9	Nissle	113.706 ± 20.869	68.938 ± 18.029	125.928 ± 67.348	394.976 ± 56.273	0 ± 0	0 ± 0	0 ± 0	292.369 ± 14.036	0 ± 0	0 ± 0	-2.788 ± 0.448	0 ± 0	0.009 ± 0.004	-0.158 ± 0.107	0.192 ± 0.024
