## Supplementary Material 8 for "Flux modelling analysis reveals the metabolic impact of cryptic plasmids and environmental conditions in probiotic *Escherichia coli* Nissle 1917"

### Sheet: Info
Supplementary Material S8. Metabolomics: Prediction of external rates
FBA-predicted flux values (mmol gDW⁻¹ h⁻¹) for metabolites, measured with HPLC, consumed and produced under anaerobic conditions in EcN models, using M9 minimal medium with glucose or gut microbiome medium (GMM).
If the metabolite is not found, the FBA-predicted flux value for the exchange reaction was 0 (neither consumed nor produced) or the metabolite was not found in the model. See Figure 5 in the article.
m9_consumed_mets	Predicted uptake fluxes of metabolites in M9 minimal medium with glucose.
m9_produced_mets	Predicted secretion fluxes of metabolites in M9 minimal medium with glucose.
gmm_consumed_mets	Predicted uptake fluxes of metabolites in gut microbiome medium (GMM).
gmm_produced_mets	Predicted secretion fluxes of metabolites in gut microbiome medium (GMM).

### Sheet: m9_produced_mets
	fluxes_iHM1533	reduced_costs_iHM1533	fluxes_iPC1373	reduced_costs_iPC1373	fluxes_iDK1463	reduced_costs_iDK1463
EX_ac_e	16.333	0	16.3786	0	16.4995	0
EX_etoh_e	16.3621	0	16.154	0	16.2828	0
EX_for_e	34.6713	0	34.4083	0	34.5912	0
EX_succ_e	0.20904	0	0.18367	0	0.17928	0

### Sheet: gmm_consumed_mets
	fluxes_iHM1533	reduced_costs_iHM1533	fluxes_iPC1373	reduced_costs_iPC1373	fluxes_iDK1463	reduced_costs_iDK1463
EX_arg__L_e	-628.513	0	-16.1928	0	-191.504	0
EX_glu__L_e	-1000	-0.0071	-930.132	0	-1000	-0.00776
EX_trp__L_e	-2.05584	0	-3.1118	0	-53.1846	0

### Sheet: gmm_produced_mets
	fluxes_iHM1533	reduced_costs_iHM1533	fluxes_iPC1373	reduced_costs_iPC1373	fluxes_iDK1463	reduced_costs_iDK1463
EX_ac_e	1000	0	1000	0	1000	0.01373
EX_but_e			2.13019	0
EX_for_e	1000	0	1000	0	1000	0
EX_lac__D_e	578.618	0
EX_orn_e	618.14	0
EX_succ_e	162.501	0	741.357	0	707.757	0
